# Endosperm evolution by duplicated and neofunctionalized Type I MADS-box transcription factors

**DOI:** 10.1101/2021.06.08.447573

**Authors:** Yichun Qiu, Claudia Köhler

**Affiliations:** Department of Plant Biology, Uppsala BioCenter, Swedish University of Agricultural Sciences and Linnean Centre for Plant Biology, Uppsala, 75007, Sweden; Max Planck Institute of Molecular Plant Physiology, Potsdam Science Park, Am Mühlenberg 1, 14476 Potsdam-Golm, Germany

## Abstract

MADS-box transcription factors (TFs) are present in nearly all major eukaryotic groups. They are divided into Type I and Type II that differ in domain structure, functional roles, and rates of evolution. In flowering plants, major evolutionary innovations like flowers, ovules and fruits have been closely connected to Type II MADS-box TFs. The role of Type I MADS-box TFs in angiosperm evolution remains to be identified. Here, we show that the formation of angiosperm-specific Type I MADS-box clades of Mγ and Mγ-interacting Mα genes (Mα*) can be tracked back to the ancestor of all angiosperms. Angiosperm-specific Mγ and Mα* genes were preferentially expressed in the endosperm, consistent with their proposed function as heterodimers in the angiosperm-specific embryo-nourishing endosperm tissue. We propose that duplication and diversification of Type I MADS-genes underpins the evolution of the endosperm, a developmental innovation closely connected to the origin and success of angiosperms.
