## Supplemental Tables for "Endosperm evolution by duplicated and neofunctionalized Type I MADS-box transcription factors"

### Sheet: Table S1 Species surveyed
Table S1. List of surveyed speices.
Species	Common name	Group	Family	Gene identifier	Database	Link
Physcomitrella patens	spreading earthmoss	Moss	Funariaceae	Pp	PLAZA 4.0 Dicots	https://bioinformatics.psb.ugent.be/plaza/versions/plaza_v4_dicots/
Sphagnum fallax	bogmoss	Moss	Sphagnaceae	Sphfalx	Phytozome v12	https://phytozome.jgi.doe.gov/pz/portal.html
Selaginella moellendorffii	spikemoss	Lycophyte	Selaginellaceae	SMO	PLAZA 4.0 Dicots
Salvinia cucullata	watermoss	Fern	Salviniaceae	Sacu	FernBase	https://fernbase.org/
Picea abies	Norway spruce	Gymnosperm	Pinaceae	PAB	PLAZA 4.0 Dicots
Gnetum montanum		Gymnosperm	Gnetaceae	TnS	DRYAD	https://datadryad.org/stash
Ginkgo biloba	ginkgo	Gymnosperm	Ginkgoaceae	Gb	GigaDB	http://gigadb.org/dataset/100613
Amborella trichopoda		Basal angiosperm	Amborellaceae	ATR	PLAZA 4.0 Dicots
Nymphaea thermarum		Basal angiosperm	Nymphaeaceae	KAF	NCBI
Nymphaea colorata	blue waterlily	Basal angiosperm	Nymphaeaceae	GWHTAAYW	Genome Warehouse	https://bigd.big.ac.cn/gwh
Euryale ferox	prickly waterlily	Basal angiosperm	Nymphaeaceae	Eferox	CoGe
Liriodendron chinense	Chinese tulip poplar	Magnoliid	Magnoliaceae	Lchi	CoGe
Persea americana	avocado	Magnoliid	‎Lauraceae	PerAmScf	CoGe
Cinnamomum camphora	camphor Tree	Magnoliid	‎Lauraceae	RWR	CoGe
Zostera marina	common eelgrass	Monocot - Alismatales	Zosteraceae	Zosma	PLAZA 4.0 Monocots	https://bioinformatics.psb.ugent.be/plaza/versions/plaza_v4_monocots/
Spirodela polyrhiza	greater duckweed	Monocot - Alismatales	Araceae	Spipo	PLAZA 4.0 Monocots
Apostasia shenzhenica	grass orchid	Monocot - lilioid	Orchidaceae	ASH_rna	PLAZA 4.0 Monocots
Phalaenopsis equestris	moth orchid	Monocot - lilioid	Orchidaceae	PEQU	PLAZA 4.0 Monocots
Asparagus officinalis	asparagus	Monocot - lilioid	Asparagaceae	evm.model.AsparagusV1	PLAZA 4.0 Monocots
Cocos nucifera	coconut	Monocot - commelinid	Arecaceae	CCG	GigaDB	http://gigadb.org/dataset/100347
Zea mays	maize	Monocot - commelinid	Poaceae	Zm	PLAZA 4.0 Monocots
Oryza sativa	rice	Monocot - commelinid	Poaceae	Os	PLAZA 4.0 Monocots
Ceratophyllum demersum	rigid hornwort	Ceratophyllales	Ceratophyllaceae	Cdemersum	CoGe
Nelumbo nucifera	sacred lotus	Basal eudicot	Nelumbonaceae	NNU	PLAZA 4.0 Dicots
Chenopodium quinoa	quinoa	Caryophyllales	Amaranthaceae	AUR	PLAZA 4.0 Dicots
Daucus carota	carrot	Asterid - campanulid	Apiaceae	DCAR	PLAZA 4.0 Dicots
Chrysanthemum nankingense	chrysanthemum	Asterid - campanulid	Asteraceae	CHR	Chrysanthemum Genome Database	http://www.amwayabrc.com/
Chrysanthemum seticuspe	chrysanthemum	Asterid - campanulid	Asteraceae	Cse	Mum GARDEN	http://mum-garden.kazusa.or.jp/
Coffea canephora	robusta coffee	Asterid - lamiid	Rubiaceae	Cc	PLAZA 4.0 Dicots
Erythranthe guttata	common yellow monkeyflower	Asterid - lamiid	Phrymaceae	Migut	PLAZA 4.0 Dicots
Solanum lycopersicum	tomato	Asterid - lamiid	Solanaceae	Solyc	PLAZA 4.0 Dicots
Vitis vinifera	common grape vine	Rosid - basal rosid	Vitaceae	GSVIVT	PLAZA 4.0 Dicots
Glycine max	soybean	Rosid - fabid	Fabaceae	Glyma	PLAZA 4.0 Dicots
Ricinus communis	castor bean	Rosid - fabid,COM clade	Euphorbiaceae	RCO	PLAZA 4.0 Dicots
Cladopus chinensis		Rosid - fabid,COM clade	Podostemaceae	GWHPACFD	Genome Warehouse	https://bigd.big.ac.cn/gwh
Eucalyptus grandis	rose gum	Rosid - malvid	Myrtaceae	Eucgr	PLAZA 4.0 Dicots
Theobroma cacao	cacao	Rosid - malvid	Malvaceae	TCA.XM	PLAZA 4.0 Dicots
Capsella rubella	red Shepherd's purse	Rosid - malvid	Brassicaceae	Carubv	PLAZA 4.0 Dicots
Capsella grandiflora	grand Shepherd's-purse	Rosid - malvid	Brassicaceae	Cagra	CoGe
Arabidopsis thaliana		Rosid - malvid	Brassicaceae	AT	TAIR v10

### Sheet: Table S2 Type I MADS-box genes
Table S2. List of identified Type I MADS-box genes in the surveyed species. ('x' after gene identifier denotes the second MADS domain in the gene.)
Mα	Mβ	Mγ
Pp3c16_19170V3.2.a	Pp3c13_24590V3.2.b	ATR1096G153.g
Pp3c25_6940V3.2.a	Sphfalx0016s0161.1.b	GWHTAAYW005057.g
Sphfalx0041s0122.1.a	Sacu_v1.1_s0047.g013423.b	GWHTAAYW005056.g
Sphfalx0099s0066.1.a	SMO114G0074.1.b	GWHTAAYW005057x.g
Sacu_v1.1_s0008.g004031.a	SMO254G0020.1.b	GWHTAAYW005055.g
SMO143G0156.1.a	PAB00008755.1.b	GWHTAAYW005348.g
SMO240G0034.1.a	PAB00041197.1.b	KAF3783939.1.g
SMO265G0004.1.a	PAB00060750.1.b	KAF3787357.1.g
SMO340G0138.1.a	TnS000359159t01.b	KAF3787359.1.g
PAB00028468.1.a	TnS000767679t01.b	KAF3787359.1x.g
PAB00030969.1.a	TnS001001281t02.b	Eferox2_g36991.t1.g
TnS000526315t01.a	TnS000803113t11.b	Eferox3_g03746x.t1.g
TnS000633747t10.a	Gb_38883.b	Eferox3_g03746.t1.g
TnS000633747t09.a	Gb_33168.b	Eferox4_g21406.t1.g
TnS000251109t02.a	Gb_05359.b	Eferox2_g36992.t1.g
TnS000983499t01.a	ATR0075G005.b	Eferox4_g21405.t1.g
TnS000037257t01.a	ATR0118G023.b	Eferox4_g30120.t1.g
TnS000758371t02.a	ATR0605G195.b	Eferox3_g03938.t1.g
Gb_21526.a	ATR0626G033.b	Lchi16590.g
Gb_40092.a	ATR0626G298.b	Lchi00045.g
Gb_37613.a	GWHTAAYW009576.b	Lchi16590x.g
Gb_19258.a	GWHTAAYW009575.b	PerAmScf00008_936865257.g
Gb_12586.a	GWHTAAYW011137.b	PerAmScf00008_936865260.g
ATR0043G055.a	GWHTAAYW000793.b	RWR95145.1.g
ATR0188G003.a	GWHTAAYW001731.b	RWR92750x.1.g
ATR0188G020.a	GWHTAAYW001730.b	RWR92750.1.g
ATR0188G031.a	KAF3775123.1.b	Cdemersum1_gene_prefix07150.t1.g
ATR0626G167.a	KAF3775664.1.b	Cdemersum3_gene_prefix24887.t1.g
ATR0723G039.a	KAF3781453.1.b	Cdemersum3_gene_prefix24888.t1.g
GWHTAAYW009816.a	Eferox2_g03402.t1.b	Cdemersum3_gene_prefix24886.t1.g
GWHTAAYW018856.a	Eferox18_g20945x.t1.b	Cdemersum6_gene_prefix22478.t1.g
GWHTAAYW009817.a	Eferox18_g20945.t1.b	Cdemersum9_gene_prefix06521.t1.g
GWHTAAYW020899.a	Eferox10_g33133.t1.b	Zosma22g01150.1.g
GWHTAAYW023184.a	Lchi12576.b	Zosma3972g00010.1.g
GWHTAAYW009813.a	Lchi34069.b	Zosma16g00320.1.g
GWHTAAYW019150.a	Lchi32938.b	Zosma37g00440.1.g
GWHTAAYW023357.a	Lchi12568.b	Zosma34g00560.1.g
GWHTAAYW023281.a	Lchi12579.b	Zosma4g00620.1.g
GWHTAAYW009819.a	Lchi12575.b	Spipo2G0052500.g
GWHTAAYW023173.a	Lchi12571.b	Spipo8G0023100.g
GWHTAAYW023176.a	Lchi12573.b	Spipo8G0020700.g
GWHTAAYW023180.a	Lchi12575x.b	Spipo8G0020500.g
GWHTAAYW023180x.a	Lchi12578.b	Spipo2G0052600.g
GWHTAAYW023181.a	Lchi25810.b	Spipo8G0023400.g
GWHTAAYW006488.a	Lchi12684.b	ASH_rna12137.g
GWHTAAYW009815.a	Lchi12576x.b	ASH_rna4239.g
GWHTAAYW010763.a	PerAmScf00533_936912996.b	ASH_rna4246.g
GWHTAAYW010764.a	PerAmScf00117_936887592.b	ASH_rna4600.g
GWHTAAYW011262.a	PerAmScf00117_936887595.b	PEQU_00352.1.g
GWHTAAYW014056.a	PerAmScf00011_936866664.b	PEQU_39424.1.g
GWHTAAYW015074.a	RWR83346.1.b	PEQU_05343.1.g
GWHTAAYW009810.a	RWR83345.1.b	PEQU_38951.1.g
GWHTAAYW009812.a	RWR95560.1.b	PEQU_40935.1.g
GWHTAAYW005011.a	Cdemersum1_gene_prefix21183.t1.b	evm.model.AsparagusV1_07.3400.V1.1.g
GWHTAAYW010765.a	Zosma209g00220.1.b	evm.model.AsparagusV1_01.3544.V1.1.g
GWHTAAYW011263.a	Zosma34g00390.1.b	evm.model.AsparagusV1_09.76.V1.1.g
GWHTAAYW016984.a	Zosma1g02510.1.b	CCG016355.1.g
GWHTAAYW005016.a	Zosma1g02530.1.b	CCG024239.1.g
GWHTAAYW011137x.a	Spipo0G0153900.b	CCG010070.1.g
GWHTAAYW009818.a	Spipo7G0069800.b	CCG016428.1.g
KAF3771834.1.a	Spipo4G0049400.b	CCG016984.1.g
KAF3772069.1.a	Spipo0G0154000.b	Zm00001d048894_T001.g
KAF3772069.1x.a	evm.model.AsparagusV1_06.1674.V1.1.b	Zm00001d013792_T001.g
KAF3772070.1.a	evm.model.AsparagusV1_04.1016.V1.1.b	Zm00001d024777_T001.g
KAF3772070.1x.a	CCG014117.1.b	Zm00001d016791_T001.g
KAF3772071.1.a	CCG016597.1.b	LOC_Os04g24800.1.g
KAF3772181.1.a	CCG022240.1.b	LOC_Os04g24810.1.g
KAF3772514.1.a	CCG009625.1.b	LOC_Os04g25870.1.g
KAF3772515.1.a	CCG012105.1.b	LOC_Os04g25920.1.g
KAF3772516.1.a	CCG021373.1.b	LOC_Os01g18440.1.g
KAF3772517.1.a	CCG021372.1.b	LOC_Os03g37670.1.g
KAF3772913.1.a	Zm00001d006668_T001.b	LOC_Os01g18420.1.g
KAF3773966.1.a	Zm00001d009198_T001.b	LOC_Os04g24790.1.g
KAF3773967.1.a	LOC_Os01g68560.1.b	LOC_Os03g38610.1.g
KAF3773968.1.a	LOC_Os01g23750.1.b	LOC_Os04g25930.1.g
KAF3774765.1.a	LOC_Os01g23780.1.b	NNU_08261-RA.g
KAF3774912.1.a	LOC_Os01g23770.1.b	NNU_09219-RA.g
KAF3775613.1.a	LOC_Os01g23760.1.b	NNU_08424-RA.g
KAF3786424.1.a	LOC_Os01g68420.1.b	NNU_09213-RA.g
KAF3778120.1.a	LOC_Os01g67890.1.b	AUR62002528-RA.g
KAF3783432.1.a	NNU_13210-RA.b	AUR62002524-RA.g
KAF3783433.1.a	NNU_08466-RA.b	AUR62023662-RA.g
KAF3783433.1x.a	AUR62032984-RA.b	AUR62000717-RAx.g
KAF3789858.1.a	AUR62030932-RA.b	AUR62002530-RA.g
KAF3789995.1.a	AUR62013084-RA.b	AUR62002529-RA.g
KAF3789996.1.a	AUR62005329-RA.b	AUR62002527-RA.g
KAF3789999.1.a	AUR62040464-RA.b	AUR62000717-RA.g
KAF3791316.1.a	AUR62003850-RA.b	AUR62044546-RA.g
KAF3793047.1.a	AUR62001957-RA.b	AUR62014658-RA.g
KAF3793558.1.a	DCAR_007526.b	AUR62002526-RA.g
KAF3795599.1.a	DCAR_031306.b	AUR62023667-RA.g
Eferox26_g14311.t1.a	DCAR_013000.b	AUR62023664-RA.g
Eferox26_g14317.t1.a	DCAR_006436.b	AUR62023665-RA.g
Eferox2_g07384.t1.a	CHR00009398-RA.b	DCAR_007933.g
Eferox8_g06429.t1.a	CHR00009404-RA.b	DCAR_007932.g
Eferox8_g06434.t1.a	CHR00009405-RA.b	DCAR_020689.g
Eferox2_g03374.t1.a	CHR00005120-RA.b	DCAR_007931.g
Eferox8_g26863.t1.a	CHR00006041-RA.b	DCAR_007934.g
Eferox2_g03366.t1.a	CHR00015379-RA.b	DCAR_007935.g
Eferox2_g03413.t1.a	CHR00072553-RA.b	DCAR_017625.g
Eferox26_g14144.t1.a	CHR00075836-RA.b	CHR00046499-RA.g
Eferox3_g03719.t1.a	CHR00075175-RA.b	CHR00022584-RA.g
Eferox2_g03375.t1.a	CHR00088773-RA.b	CHR00022586-RA.g
Lchi16144.a	CHR00077345-RA.b	CHR00018736-RA.g
Lchi01389.a	CHR00082465-RA.b	CHR00018741-RA.g
Lchi30451.a	Cse_sc000285.1_g040.1.b	CHR00018742-RA.g
Lchi16146.a	Cse_sc000923.1_g040.1.b	CHR00018743-RA.g
Lchi16145.a	Cse_sc002569.1_g020.1.b	CHR00065002-RA.g
Lchi19994.a	Cse_sc003942.1_g010.1.b	CHR00046867-RA.g
Lchi16144x.a	Cse_sc004055.1_g030.1.b	CHR00060727-RA.g
PerAmScf00134_936889782.a	Cse_sc004173.1_g060.1.b	Cse_sc000458.1_g100.1.g
PerAmScf01056_936920295.a	Cse_sc004191.1_g030.1.b	Cse_sc001525.1_g010.1.g
PerAmScf00364_936907269.a	Cse_sc012936.1_g020.1.b	Cse_sc001525.1_g050.1.g
PerAmScf00364_936907272.a	Cse_sc022983.1_g020.1.b	Cse_sc008044.1_g080.1.g
PerAmScf00637_936915306.a	Cse_sc027891.1_g020.1.b	Cse_sc009165.1_g020.1.g
PerAmScf00637_936915306x.a	Cse_sc038434.1_g010.1.b	Cse_sc012723.1_g010.1.g
RWR93572.1.a	Cse_sc002292.1_g020.1.b	Cse_sc013308.1_g030.1.g
RWR93576.1.a	Cse_sc310008.1_g010.1.b	Cse_sc015222.1_g020.1.g
RWR87934.1.a	Cc09_g03630.1.b	Cse_sc017636.1_g040.1.g
RWR80060.1.a	Cc02_g23180.1.b	Cse_sc021041.1_g010.1.g
RWR89122.1.a	Migut.G00091.1.b	Cse_sc021041.1_g020.1.g
RWR86210.1.a	Migut.N00831.1.b	Cse_sc053981.1_g010.1.g
RWR89755.1.a	Migut.B00770.1.b	Cse_sc057861.1_g010.1.g
RWR76807.1.a	Migut.C01325.1.b	Cse_sc060082.1_g010.1.g
RWR79883x.1.a	Migut.N01290.1.b	Cc02_g35890.1.g
RWR73991.1.a	Migut.N00838.1.b	Cc02_g26150.1.g
RWR93574.1.a	Migut.G01095.1.b	Cc11_g05560.1.g
RWR88468.1.a	Solyc06g071300.1.1.b	Migut.B01455.1.g
RWR87932.1.a	Solyc11g020320.1.1.b	Migut.B00884.1.g
RWR79883.1.a	Solyc11g020660.1.1.b	Migut.L00835.1.g
RWR88469.1.a	Solyc01g103550.1.1.b	Migut.L00643.1.g
RWR76395.1.a	Solyc01g103870.1.1.b	Migut.L01896.1.g
RWR76394.1.a	Solyc05g013370.1.1.b	Migut.L00834.1.g
RWR76350.1.a	Solyc11g020620.1.1.b	Migut.L00642.1.g
RWR87407.1.a	Glyma.08G095300.1.b	Migut.B01089.1.g
RWR87414.1.a	Glyma.19G045900.1.b	Migut.B01615.1.g
RWR87398.1.a	Glyma.03G203300.1.b	Solyc01g102260.2.1.g
RWR87408.1.a	Glyma.05G140000.1.b	Solyc12g005210.1.1.g
Cdemersum2_gene_prefix22681.t1.a	Glyma.19G049600.1.b	Solyc12g017300.1.1.g
Cdemersum5_gene_prefix23030.t1.a	Glyma.15G196300.1.b	Solyc12g016180.1.1.g
Cdemersum8_gene_prefix23390.t1.a	Glyma.19G047600.1.b	Solyc12g016170.1.1.g
Cdemersum8_gene_prefix23390.t1x.a	Glyma.19G051700.1.b	Solyc12g016150.1.1.g
Cdemersum8_gene_prefix14200.t1.a	Glyma.07G030200.1.b	GSVIVT01031333001.g
Cdemersum4_gene_prefix23428.t1.a	Glyma.13G045500.1.b	Glyma.U013000.1.g
Cdemersum5_gene_prefix11861.t1.a	Glyma.08G212700.1.b	Glyma.20G050400.1.g
Zosma54g00260.1.a	Glyma.19G047500.1.b	Glyma.11G160200.1.g
Zosma2g02180.1.a	Glyma.08G095500.1.b	Glyma.18G053500.1.g
Zosma180g00230.1.a	RCO.t.30190.010925.b	Glyma.U012900.1.g
Zosma20g00030.1.a	RCO.t.29912.005524.b	Glyma.03G080000.1.g
Zosma147g00340.1.a	RCO.t.27732.000277.b	Glyma.02G188900.1.g
Zosma25g00050.1.a	RCO.t.29929.004544.b	Glyma.18G053400.1.g
Zosma54g00230.1.a	RCO.t.28966.000534.b	Glyma.18G053800.1.g
Spipo11G0042900.a	GWHPACFD008894.b	Glyma.03G083700.1.g
Spipo1G0109200.a	Eucgr.H02504.1.b	Glyma.18G052900.1.g
Spipo1G0109400.a	Eucgr.J02241.1.b	Glyma.11G159700.1.g
Spipo1G0115200.a	Eucgr.F02794.1.b	Glyma.18G042000.1.g
Spipo1G0108400.a	Eucgr.H02508.1.b	Glyma.18G053300.1.g
Spipo0G0016500.a	Eucgr.J02348.1.b	Glyma.01G079400.1.g
Spipo2G0115300.a	Eucgr.H02505.1.b	Glyma.11G186400.1.g
Spipo21G0040100.a	Eucgr.K02595.1.b	Glyma.U024500.1.g
Spipo29G0029200.a	Eucgr.K02593.1.b	Glyma.18G052800.1.g
Spipo1G0108300.a	TCA.XM_007035266.1.b	Glyma.11G186000.1.g
Spipo11G0016900.a	TCA.XM_007020025.1.b	Glyma.18G053600.1.g
ASH_rna3388.a	TCA.XM_007048161.1.b	Glyma.11G214600.1.g
ASH_rna12410.a	TCA.XM_007033107.1.b	Glyma.11G185900.1.g
ASH_rna13614.a	TCA.XM_007046678.1.b	Glyma.11G186100.1.g
ASH_rna20235.a	Carubv10003642m.b	Glyma.U024400.1.g
ASH_rna1323.a	Carubv10003716m.b	Glyma.02G189500.1.g
ASH_rna16999.a	Carubv10006654m.b	Glyma.10G142900.1.g
PEQU_41370.1.a	Carubv10007456m.b	Glyma.18G053200.1.g
PEQU_41581.1.a	Carubv10007591m.b	RCO.t.29333.001063.g
PEQU_32051.1.a	Carubv10015354m.b	RCO.t.30128.008984.g
PEQU_23088.1.a	Carubv10015986m.b	RCO.t.30074.001414.g
PEQU_38884.1.a	Carubv10022233m.b	RCO.t.30199.000879.g
PEQU_06760.1.a	Carubv10027564m.b	GWHPACFD005302.g
PEQU_26814.1.a	Carubv10027979m.b	GWHPACFD023252.g
PEQU_23085.1.a	Carubv10028378m.b	Eucgr.E01736.1.g
PEQU_23086.1.a	Cagra.0891s0086.1.v1.1.b	Eucgr.A02568.1.g
PEQU_17261.1.a	Cagra.1681s0033.1.v1.1.b	Eucgr.B01824.1.g
PEQU_19354.1.a	Cagra.29077s0001.1.v1.1.b	Eucgr.E01733.1.g
PEQU_32052.1.a	Cagra.5017s0002.1.v1.1.b	Eucgr.E01737.1.g
PEQU_20886.1.a	Cagra.6942s0024.1.v1.1.b	Eucgr.E01734.1.g
PEQU_10510.1.a	AT5G55690_AGL47_Mb	Eucgr.H00042.1.g
evm.model.AsparagusV1_07.3850.V1.1.a	AT5G58890_AGL82_Mb	TCA.XM_007027951.1.g
evm.model.AsparagusV1_03.1584.V1.1.a	AT3G18650_agl103_Mb	TCA.XM_007009312.1.g
evm.model.AsparagusV1_04.1218.V1.1.a	AT4G02235_AGL51_Mb	TCA.XM_007031209.1.g
evm.model.AsparagusV1_03.770.V1.1.a	AT4G11250_AGL52_Mb	TCA.XM_007027946.1.g
evm.model.AsparagusV1_Unassigned.997.V1.1.a	AT5G26870_AGL26_Mb	TCA.XM_007029735.1.g
evm.model.AsparagusV1_04.2615.V1.1.a	AT5G26950_AGL93_Mb	TCA.XM_007029738.1.g
evm.model.AsparagusV1_03.1585.V1.1.a	AT5G27050_AGL101_Mb	TCA.XM_007027945.1.g
evm.model.AsparagusV1_03.772.V1.1.a	AT5G27070_AGL53_Mb	TCA.XM_007031211.1.g
evm.model.AsparagusV1_05.3569.V1.1.a	AT5G27090_AGL54_Mb	TCA.XM_007029739.1.g
evm.model.AsparagusV1_04.2756.V1.1.a	AT5G27580_AGL89_Mb	TCA.XM_007044044.1.g
evm.model.AsparagusV1_03.1178.V1.1.a	AT5G38740_AGL77_Mb	TCA.XM_007009390.1.g
evm.model.AsparagusV1_03.773.V1.1.a	AT5G39750_AGL81_Mb	TCA.XM_007029736.1.g
evm.model.AsparagusV1_03.1177.V1.1.a	AT5G39810_AGL98_Mb	Carubv10001114m.g
evm.model.AsparagusV1_07.3133.V1.1.a	AT5G40120_AGL76_Mb	Carubv10001166m.g
evm.model.AsparagusV1_07.3130.V1.1.a	AT5G40220_AGL43_Mb	Carubv10001714m.g
evm.model.AsparagusV1_03.1839.V1.1.a	AT5G41200_AGL75_Mb	Carubv10001920m.g
evm.model.AsparagusV1_04.1219.V1.1.a	AT5G65330_AGL78_Mb	Carubv10002555m.g
evm.model.AsparagusV1_04.2614.V1.1.a	AT1G59810_AGL50_Mb	Carubv10002761m.g
evm.model.AsparagusV1_08.1508.V1.1.a	AT1G60040_AGL49_Mb	Carubv10002823m.g
evm.model.AsparagusV1_04.2757.V1.1.a		Carubv10003161m.g
CCG002459.1.a		Carubv10003757m.g
CCG023510.1.a		Carubv10006189m.g
CCG028028.1.a		Carubv10006793m.g
CCG018503.1.a		Carubv10008056m.g
CCG001679.1.a		Carubv10011303m.g
CCG023496.1.a		Carubv10011611m.g
CCG004430.1.a		Carubv10014232m.g
CCG010360.1.a		Carubv10015167m.g
CCG002240.1.a		Carubv10015981m.g
CCG002457.1.a		Carubv10016121m.g
CCG014564.1.a		Carubv10020903m.g
CCG002458.1.a		Carubv10021360m.g
CCG018503.1x.a		Carubv10021540m.g
Zm00001d009628_T001.a		Carubv10021762m.g
Zm00001d007891_T001.a		Carubv10022252m.g
Zm00001d018750_T001.a		Carubv10024482m.g
Zm00001d024389_T001.a		Carubv10024493m.g
Zm00001d011323_T001.a		Carubv10024608m.g
Zm00001d019214_T001.a		Carubv10024813m.g
Zm00001d046053_T001.a		Carubv10025317m.g
Zm00001d046054_T001.a		Carubv10025411m.g
Zm00001d042550_T001.a		Cagra.0016s0005.1.v1.1.g
Zm00001d039080_T001.a		Cagra.0114s0045.1.v1.1.g
Zm00001d046323_T001.a		Cagra.0753s0004.1.v1.1.g
Zm00001d019213_T001.a		Cagra.12068s0001.1.v1.1.g
Zm00001d038015_T001.a		Cagra.1508s0040.1.v1.1.g
LOC_Os05g23780.1.a		Cagra.1772s0002.1.v1.1.g
LOC_Os12g21850.1.a		Cagra.1772s0003.1.v1.1.g
LOC_Os03g14850.1.a		Cagra.1777s0039.1.v1.1.g
LOC_Os07g04170.1.a		Cagra.2356s0007.1.v1.1.g
LOC_Os06g30810.1.a		Cagra.4044s0006.1.v1.1.g
LOC_Os06g22760.1.a		AT1G22590_AGL87_Mg
LOC_Os12g21880.1.a		AT1G31630_AGL86_Mg
LOC_Os06g30830.1.a		AT1G31640_AGL92_Mg
LOC_Os09g02780.1.a		AT1G65300_AGL38_Mg
LOC_Os01g11510.1.a		AT1G65330_AGL37_Mg
LOC_Os09g02830.1.a		AT2G15660_AGL95_Mg
LOC_Os02g06860.1.a		AT2G28700_AGL46_Mg
LOC_Os01g74440.1.a		AT2G40210_AGL48_Mg
NNU_25750-RA.a		AT3G05860_AGL45_Mg
NNU_09660-RA.a		AT5G06500_AGL96_Mg
NNU_03215-RA.a		AT5G26580_AGL34_Mg
NNU_17993-RA.a		AT5G26630_AGL35_Mg
NNU_25601-RA.a		AT5G26650_AGL36_Mg
NNU_24745-RA.a		AT5G27960_AGL90_Mg
NNU_05854-RA.a		AT5G48670_FEM111_AGL80_Mg
NNU_04236-RA.a
NNU_09660-RAx.a
NNU_25602-RA.a
AUR62008251-RA.a
AUR62027600-RA.a
AUR62030877-RA.a
AUR62023331-RA.a
AUR62000560-RA.a
AUR62019016-RA.a
AUR62027858-RA.a
AUR62006911-RA.a
AUR62038002-RA.a
AUR62013161-RA.a
AUR62010161-RA.a
AUR62027033-RA.a
AUR62030240-RA.a
AUR62031005-RA.a
AUR62013160-RA.a
AUR62033532-RA.a
AUR62001042-RA.a
AUR62004915-RA.a
DCAR_006829.a
DCAR_031122.a
DCAR_022542.a
DCAR_002889.a
DCAR_028214.a
DCAR_006798.a
DCAR_022541.a
DCAR_023232.a
CHR00018223-RA.a
CHR00018224-RA.a
CHR00018225-RA.a
CHR00035108-RA.a
CHR00049644-RA.a
CHR00049646-RA.a
CHR00072927-RA.a
CHR00050310-RA.a
CHR00043582-RA.a
CHR00043583-RA.a
CHR00078905-RA.a
CHR00089327-RA.a
CHR00082227-RA.a
CHR00082227-RAx.a
CHR00084293-RA.a
CHR00048305-RA.a
CHR00049058-RA.a
CHR00049061-RA.a
CHR00049063-RA.a
CHR00082938-RA.a
CHR00065687-RA.a
CHR00089074-RA.a
Cse_sc000812.1_g050.1.a
Cse_sc000812.1_g050.1x.a
Cse_sc000812.1_g050.1xx.a
Cse_sc000812.1_g060.1.a
Cse_sc001298.1_g060.1.a
Cse_sc001700.1_g070.1.a
Cse_sc003308.1_g060.1.a
Cse_sc003530.1_g040.1.a
Cse_sc004512.1_g010.1.a
Cse_sc004533.1_g060.1.a
Cse_sc005914.1_g010.1.a
Cse_sc007069.1_g070.1.a
Cse_sc007334.1_g010.1.a
Cse_sc010557.1_g020.1.a
Cse_sc011698.1_g010.1.a
Cse_sc011737.1_g030.1.a
Cse_sc011737.1_g030.1x.a
Cse_sc011737.1_g030.1xx.a
Cse_sc011737.1_g030.1xxx.a
Cse_sc011737.1_g030.1xxxx.a
Cse_sc011737.1_g040.1.a
Cse_sc011871.1_g010.1.a
Cse_sc014239.1_g020.1.a
Cse_sc018140.1_g020.1.a
Cse_sc030818.1_g030.1.a
Cse_sc030818.1_g030.1x.a
Cse_sc034357.1_g030.1.a
Cse_sc052800.1_g010.1.a
Cse_sc076046.1_g010.1.a
Cse_sc085024.1_g010.1.a
Cse_sc021466.1_g040.1.a
Cc09_g04710.1.a
Cc08_g15890.1.a
Cc00_g08320.1.a
Cc09_g08870.1.a
Cc00_g35570.1.a
Cc09_g05260.1.a
Cc09_g07070.1.a
Cc02_g20230.1.a
Cc00_g23460.1.a
Cc06_g19260.1.a
Cc02_g20240.1.a
Cc09_g09000.1.a
Cc02_g20220.1.a
Cc06_g19220.1.a
Cc00_g08300.1.a
Cc00_g08340.1.a
Migut.D02159.1.a
Migut.O00574.1.a
Migut.D01315.1.a
Migut.D01317.1.a
Migut.B00479.1.a
Migut.D01313.1.a
Migut.D01312.1.a
Migut.B00480.1.a
Migut.N01504.1.a
Migut.J01317.1.a
Migut.F01550.1.a
Migut.B00708.1.a
Migut.D01476.1.a
Migut.B00482.1.a
Migut.M00928.1.a
Migut.N01120.1.a
Migut.D01316.1.a
Migut.H00739.1.a
Migut.E01244.1.a
Migut.B00481.1.a
Migut.D01311.1.a
Migut.D01314.1.a
Migut.A00406.1.a
Migut.A00408.1.a
Migut.K00930.1.a
Migut.I00404.1.a
Solyc03g033900.1.1.a
Solyc03g119680.1.1.a
Solyc10g012180.1.1.a
Solyc06g054680.1.1.a
Solyc11g069770.1.1.a
Solyc04g025030.1.1.a
Solyc01g106720.1.1.a
Solyc10g012200.1.1.a
Solyc03g033940.1.1.a
Solyc01g098050.1.1.a
Solyc01g066730.2.1.a
Solyc03g062820.1.1.a
Solyc04g056550.1.1.a
Solyc06g059780.1.1.a
Solyc09g061950.1.1.a
Solyc04g025110.1.1.a
Solyc01g098060.1.1.a
Solyc04g064860.1.1.a
Solyc10g012380.1.1.a
Solyc10g012390.1.1.a
Solyc01g010300.1.1.a
Solyc10g018080.1.1.a
Solyc01g066500.1.1.a
Solyc10g050940.1.1.a
Solyc04g025970.1.1.a
Solyc01g060300.1.1.a
Solyc04g056740.1.1.a
Solyc04g047870.1.1.a
Solyc03g007020.1.1.a
Solyc01g098070.1.1.a
Solyc01g097850.1.1.a
Solyc03g033890.1.1.a
Solyc02g063500.1.1.a
Solyc01g106710.1.1.a
Solyc03g033880.1.1.a
Solyc01g106730.1.1.a
Solyc10g018110.1.1.a
Solyc01g060310.1.1.a
Solyc03g034260.1.1.a
Solyc01g106700.2.1.a
Solyc10g050950.1.1.a
Solyc04g025050.1.1.a
Solyc02g032000.1.1.a
Solyc10g050900.1.1.a
Solyc10g018070.1.1.a
GSVIVT01006592001.a
GSVIVT01010218001.a
GSVIVT01010221001.a
GSVIVT01021534001.a
GSVIVT01037022001.a
GSVIVT01037024001.a
GSVIVT01037026001.a
GSVIVT01037031001.a
GSVIVT01037034001.a
Glyma.10G086400.1.a
Glyma.07G045200.1.a
Glyma.10G086300.1.a
Glyma.13G313800.1.a
Glyma.20G136800.1.a
Glyma.10G254600.1.a
Glyma.02G194300.1.a
Glyma.08G034200.1.a
Glyma.08G083900.1.a
Glyma.10G085100.1.a
Glyma.10G094200.1.a
Glyma.05G227300.1.a
Glyma.20G136700.1.a
Glyma.08G282500.1.a
Glyma.02G179300.1.a
Glyma.02G187400.1.a
Glyma.10G084800.1.a
Glyma.02G194000.1.a
Glyma.07G045000.1.a
Glyma.17G014300.1.a
Glyma.11G029900.1.a
Glyma.10G254800.1.a
Glyma.08G034100.1.a
Glyma.10G085700.1.a
Glyma.10G085900.1.a
Glyma.10G086200.1.a
Glyma.05G227200.1.a
Glyma.07G044800.1.a
Glyma.18G143800.1.a
Glyma.08G033900.1.a
Glyma.20G136600.1.a
Glyma.16G012900.1.a
Glyma.U040700.1.a
Glyma.20G136400.1.a
Glyma.10G254700.1.a
Glyma.10G084700.1.a
Glyma.10G083200.1.a
Glyma.10G088600.1.a
Glyma.10G085600.1.a
Glyma.20G136500.1.a
RCO.t.29613.000367.a
RCO.t.30099.001671.a
RCO.t.29333.001073.a
RCO.t.29693.002041.a
RCO.t.29693.002039.a
RCO.t.28180.000391.a
RCO.t.27893.000228.a
RCO.t.28830.000229.a
RCO.t.29693.002042.a
RCO.t.27866.000233.a
RCO.t.30099.001672.a
RCO.t.29838.001672.a
RCO.t.28348.000077.a
GWHPACFD000781.a
GWHPACFD004474.a
GWHPACFD013263.a
Eucgr.I01846.1.a
Eucgr.I01867.1.a
Eucgr.E02388.1.a
Eucgr.H04834.1.a
Eucgr.I01870.1.a
Eucgr.E02873.1.a
Eucgr.D00311.1.a
Eucgr.E02866.1.a
Eucgr.G01185.1.a
Eucgr.I02506.1.a
Eucgr.E02824.1.a
Eucgr.E02827.1.a
Eucgr.E02829.1.a
Eucgr.D00313.1.a
Eucgr.D00312.1.a
Eucgr.E02872.1.a
Eucgr.L01236.1.a
Eucgr.E02870.1.a
Eucgr.B01369.1.a
TCA.XM_007015027.1.a
TCA.XM_007041352.1.a
TCA.XM_007036569.1.a
TCA.XM_007041350.1.a
TCA.XM_007025061.1x.a
TCA.XM_007024690.1.a
TCA.XM_007025061.1.a
TCA.XM_007025060.1.a
TCA.XM_007047585.1.a
TCA.XM_007041351.1.a
TCA.XM_007022174.1.a
TCA.XM_007022175.1.a
Carubv10001421m.a
Carubv10002683m.a
Carubv10002712m.a
Carubv10002787m.a
Carubv10006209m.a
Carubv10007644m.a
Carubv10010156m.a
Carubv10010430m.a
Carubv10010438m.a
Carubv10010833m.a
Carubv10011075m.a
Carubv10011216m.a
Carubv10011345m.a
Carubv10011458m.a
Carubv10012009m.a
Carubv10012214m.a
Carubv10012479m.a
Carubv10012603m.a
Carubv10014761m.a
Carubv10016398m.a
Carubv10019521m.a
Carubv10021267m.a
Carubv10021362m.a
Carubv10021425m.a
Carubv10021446m.a
Carubv10021715m.a
Carubv10021725m.a
Carubv10021738m.a
Carubv10021825m.a
Carubv10021838m.a
Carubv10021917m.a
Carubv10022052m.a
Carubv10022123m.a
Carubv10022197m.a
Carubv10022431m.a
Carubv10024914m.a
Carubv10024968m.a
Carubv10025656m.a
Carubv10025699m.a
Carubv10028105m.a
Carubv10028580m.a
Cagra.0133s0015.1.v1.1.a
Cagra.0824s0100.1.v1.1.a
Cagra.1004s0007.1.v1.1.a
Cagra.1013s0063.1.v1.1.a
Cagra.1216s0008.1.v1.1.a
Cagra.12398s0004.1.v1.1.a
Cagra.1695s0023.1.v1.1.a
Cagra.1718s0014.1.v1.1.a
Cagra.18025s0001.1.v1.1.a
Cagra.1968s0094.1.v1.1.a
Cagra.2519s0016.1.v1.1.a
Cagra.4031s0057.1.v1.1.a
Cagra.5647s0017.1.v1.1.a
Cagra.6165s0001.1.v1.1.a
Cagra.7352s0007.1.v1.1.a
AT1G01530_AGL28_Ma
AT1G17310_AGL100_Ma
AT1G28450_AGL58_Ma
AT1G28460_AGL59_Ma
AT1G29962_AGL64_Ma
AT1G46408_AGL97_Ma
AT1G47760_AGL102_Ma
AT1G48150_AGL74_Ma
AT1G54760_AGL85_Ma
AT1G60880_AGL56_Ma
AT1G60920_agl55_Ma
AT1G65360_AGL23_Ma
AT1G72350_AGL60_Ma
AT2G24840_AGL61_DIA_Ma
AT2G34440_AGL29_Ma
AT3G04100_AGL57_Ma
AT3G66656_AGL91_Ma
AT4G36590_AGL40_Ma
AT5G04640_AGL99_Ma
AT5G27130_AGL39_Ma
AT5G38620_AGL73_Ma
AT5G49420_AGL84_Ma
AT5G49490_AGL83_Ma
AT5G60440_AGL62_Ma
